# Mitochondrial genome recovery by ATFS-1 is essential for development following starvation

**DOI:** 10.1101/2022.05.19.492689

**Authors:** Nandhitha Uma Naresh, Tomer Shpilka, Qiyuan Yang, Yunguang Du, Cole M. Haynes

## Abstract

Nutrient availability regulates the *C. elegans* life cycle as well as mitochondrial physiology. Food deprivation significantly reduces mitochondrial genome (mtDNA) number and leads to aging-related phenotypes. Here, we demonstrate that the bZIP protein ATFS-1, a mediator of the mitochondrial unfolded protein response (UPR^mt^), is required to promote growth and establish a functional germline following prolonged starvation. Surprisingly, we found that the recovery of mtDNA copy number and development following starvation required mitochondrial-localized ATFS-1 but not its nuclear transcription activity. Lastly, we found that the insulin-like receptor DAF-2, functions upstream of ATFS-1 to modulate mtDNA content. We demonstrate that reducing DAF-2 activity represses ATFS-1 nuclear function while causing an increase in mtDNA content partly mediated by mitochondrial-localized ATFS-1. Combined, our data indicate the importance of the UPR^mt^ in recovering mitochondrial mass and suggests that *atfs-1*-dependent mtDNA replication precedes mitochondrial network expansion following starvation.
