## Supplementary Table S2 for "Mitochondrial genome recovery by ATFS-1 is essential for development following starvation"

### Sheet: Sheet1
Supplementary Table S2 Primers information
mRNA quantification
Gene	Primer Sequence
act-3	F:5'- ATCCGTAAGGACTTGTACGCCAAC-3'
	R:5'- CGATGATCTTGATCTTCATGGTTC-3'
timm-17B.1	F: 5'-GATTGTTGTCTTGTCGCCATCC-3'
	R: 5'-ATCACCTTTGGTCCTGAACGG-3'
timm-23	F: 5'-CAACTGAAATCTGCTGGAGTAGGAG-3'
	R: 5'-GGCATAATGTATTGCGGCTGC-3'
hsp-6	F:5'-GAAGATACGAAGACCCAGAGGTTC-3'
	R:5'-CAACCTGAGATGGGGAATACACT-3'
nd-6	F: 5'-AGATGAGATTTATTGGGTATTTCTAG-3'
	R: 5'-CACCTAGACGATTAGTTAATGCTG-3'
cox-2	F: 5'-GTAGTTTATTGTTGGGAGTTTTAGTG-3'
	R: 5'-CACAATAATTCACCAAACTGATACTC-3'
atp-6	F: 5'-GTAGTTCATACCCTCGTTATCGTTATG-3'
	R: 5'-CTGCGTAAAAACACAATATAATTAAAGAG-3'
cco-1	F: 5'-GCTGGAGATGATCGTTACGAG-3'
	R: 5'-GCATCCAATGATTCTGAAGTCG-3'
nuo-4	F: 5'-CAAGGAGTTGTGCTCGAACG-3'
	R: 5'-GTAGTTGAGGAAGAGCATTTTTACG-3'
mtDNA quantification and ChIP
mtDNA	F:5'-GCTTTTTCTTTATATGTTTTGTG-3'
	R:5'-TCACCTTCAGAAAAATCAAATGG-3'
ges-1 DNA	F:5'-AGGCTAAGCCGGGGTAAGTT-3'
	R:5'-GCCAAAAGCTTAAACTGCGG-3'
